# Expansion and collapse of VEGF diversity in major clades of the animal kingdom

**DOI:** 10.1101/2022.09.19.507521

**Authors:** Khushbu Rauniyar, Honey Bokharaie, Michael Jeltsch

## Abstract

The vascular endothelial growth factor (VEGF) family comprises in vertebrates five or six members: VEGF(-A), PlGF, VEGF-B, VEGF-C, VEGF-D, and – in venomous reptiles – VEGF-F. They fulfill mainly functions for the blood and lymphatic vascular systems. Together with the platelet-derived growth factors (PDGF-A to -D), they form the PDGF/VEGF subgroup among cystine-knot growth factors. Despite an absent vascular system in most invertebrates, PDGF/VEGF-like molecules have been found in, e.g., *Drosophila melanogaster* and *Caenorhabditis elegans*. The evolutionary relationship between PDGF and VEGF growth factors has only been addressed by older analyses, which were limited by the sparse sequencing data at the time. Here we perform a comprehensive analysis of the occurrence of PDGF/VEGF-like growth factors (PVFs) throughout all animal phyla and propose a likely phylogenetic tree. The three major vertebrate whole genome duplications play a role in the expansion of PDGF/VEGF diversity, but several limited duplications are necessary to account for the temporal pattern of emergence. The phylogenetically oldest PVFs likely featured a C-terminus with a BR3P signature, a hallmark of the modern-day lymphangiogenic growth factors VEGF-C and VEGF-D. Some of the younger *VEGF* genes appeared completely absent in some clades, e.g., functional *VEGFB* genes in the clade Archosauria, which includes crocodiles, birds, and other dinosaurs, and *pgf* in amphibians. The lack of precise counterparts for human genes poses limitations but also offers opportunities for research using organisms that diverge considerably from humans if the goal is to understand human physiology.

**Graphical abstract:** Sources for the graphical abstract:
326 MYA and older [1]
272-240 MYA [2]
235-65 MYA [3]
