## Supplementary Table 2 for "Expansion and collapse of VEGF diversity in major clades of the animal kingdom"

### Sheet: Sheet1
Supplementary Table 2. False-positive BLAST hits of PDGF/VEGF-like sequences from the phylum Porifera
	Protein	PDGF signature	Identified as potential ortholog of	Probable true identity	id/Accession number	BLASTP link
1.	PREDICTED: balbiani ring protein 3-like [Amphimedon queenslandica]	yes	VEGF-C	BR3P	1133448081 XP_019849422	blastp
2.	PREDICTED: balbiani ring protein 3-like [Amphimedon queenslandica]	no	VEGF-C	BR3P	1133448089 XP_019849443	blastp
3.	PREDICTED: uncharacterized protein LOC109580578 [Amphimedon queenslandica]	no	VEGF-C	BR3P-like	1133448095 XP_019849459	blastp
4.	PREDICTED: balbiani ring protein 3-like [Amphimedon queenslandica]	no	VEGF-C	BR3P	1133448093 XP_019849450	blastp
5.	PREDICTED: uncharacterized protein LOC109580550 [Amphimedon queenslandica]	no	VEGF-C	BR3P-like	1133448077 XP_019849413	blastp
6.	PREDICTED: vegetative cell wall protein gp1-like [Amphimedon queenslandica]	no	VEGF-C	vegetative cell wall protein gp1-like	1133448083 XP_019849427	blastp
7.	PREDICTED: collagen alpha-1(III) chain-like [Amphimedon queenslandica]	no	VEGF-C	collagen-like	1133448097 XP_019849466	blastp
8.	cadherin 1 [Oscarella pearsei]	no	VEGF-C	cadherin	1495972496 AYN71348	blastp
9.	PREDICTED: uncharacterized protein LOC109587577, partial [Amphimedon queenslandica]	no	VEGF-F	myosin-like	1133481770 XP_019859367	blastp
10.	PREDICTED: origin recognition complex subunit 1-like [Amphimedon queenslandica]	no	VEGF-F	origin recognition complex subunit 1-like	1133447571 XP_019857763	blastp
11.	PREDICTED: mismatch repair endonuclease PMS2-like [Amphimedon queenslandica]	no	VEGF-F	endonuclease	1133468780 XP_019854585	blastp
