## Supplementary Table 3 for "Expansion and collapse of VEGF diversity in major clades of the animal kingdom"

### Sheet: Sheet1
Supplementary Table 3. Fish mRNA transcript contigs.
								Number of different transcripts (mRNA contigs)
Common name	Scientific name	clade	most recent genome duplication	code	number of contigs	mean depth	total number of reads	PDGFAA	PDGFAB	PDGFBA	PDGFBB	PDGFC	PDGFD	VEGFAA	VEGFAB	PGFA	PGFB	VEGFBA	VEGFBB	VEGFC	VEGFD	mis- classified	total	check
Bowfin	Amia calva	Amiiformes	VGD2	AAC	35064	97.89	3.43241e+06	0	1	0	1	1	1	3	0	0	1	1	0	2	1	0	12	12
Spotted gar	Lepisosteus oculatus	Lepisosteiformes	VGD2	BLO	41396	68.5	2835626	0	1	0	1	1	1	1	0	0	1	2	0	1	1	1	11	11
European eel	Anguilla anguilla	Anguilliformes	TGD	DAA	60263	27.37	1.6494e+06	1	1	0	0	2	1	3	0	0	1	2	0	3	1	0	15	15
Butterfly fish	Pantodon buchlolzi	Osteoglossiformes	TGD	C2PB	44577	41.66	1.85708e+06	1	2	1	1	2	1	3	0	0	1	3	0	3	1	0	19	19
Arowana	Osteoglossum bicirrhosum	Osteoglossiformes	TGD	COB	55739	31.18	1.73794e+06	1	2	1	1	2	3	2	2	0	1	1	0	3	1	0	20	20
Elephantnose fish	Ghnathonemus petersi	Osteoglossiformes	TGD	B2GP	53423	37.62	2.00977e+06	1	1	0	1	2	1	1	2	0	1	4	0	2	1	1	18	18
Aliss shad	Alosa alosa	Clupeiformes	TGD	EAA	53363	42.12	2.24765e+06	1	1	1	0	0	1	2	3	0	1	1	0	3	0	1	15	15
Zebrafish	Danio rerio	Cypriniformes	TGD	FDR	48158	59.79	2.87937e+06	1	1	1	1	2	1	2	4	1	1	1	0	1	1	1	19	19
Panga	Pangasius hypophthalmus	Siluriformes	TGD	GPH	43013	45.34	1.95021e+06	2	0	1	1	1	1	3	3	0	2	2	0	1	4	2	23	23
Black ghost	Apteronotus albifrons	Gymnotiformes	TGD	A2AA	45356	36.98	1.67726e+06	1	1	1	1	1	1	3	3	0	1	1	0	1	1	1	17	17
Mexican tetra (cave)	Astyanax mexicanus	Chraraciformes	TGD	TAM	47729	53.32	2.54491e+06	1	1	2	1	1	2	2	3	0	1	1	0	1	2	1	19	19
Mexican tetra (surface)	Astyanax mexicanus	Characiformes	TGD	SAM	46670	57.12	2.66579e+06	1	1	2	1	1	2	4	3	0	1	2	0	1	1	1	21	21
Northern pike	Esox lucius	Esociformes	TGD	HEL	48567	37.31	1.81203e+06	1	1	1	0	1	1	1	3	0	2	1	0	2	1	0	15	15
Eastern mudminnow	Umbra pygmae	Esociformes	TGD	YUP	46381	34.67	1.60803e+06	1	1	0	1	1	2	1	3	0	0	1	0	1	1	0	13	13
Grayling	Thymallus thymallus	Salmoniformes	SaGD	ITT	67157	2	134314	1	1	0	0	2	1	2	4	0	0	1	0	2	1	0	15	15
European whitefish	Coregonus lavaretus	Salmoniformes	SaGD	PCL	74701	25.54	1.90786e+06	1	1	0	1	1	1	1	3	0	1	1	0	2	1	0	14	14
American whitefish	Coregonus clupeaformis	Salmoniformes	SaGD	UCC	66996	43.33	2.90294e+06	1	1	0	1	0	2	1	4	0	1	1	0	1	1	1	15	15
Brown trout	Salmo trutta	Salmoniformes	SaGD	NST	75338	29.21	2.20062e+06	1	2	1	1	2	2	1	9	0	0	1	0	1	1	0	22	22
Rainbow trout	Oncorhynchus mykiss	Salmoniformes	SaGD	D2OM	78415	27.68	2.17053e+06	1	1	0	1	2	1	3	8	0	2	0	0	2	1	0	22	22
Brook trout	Salvelinus fontinalis	Salmoniformes	SaGD	QSF	69441	25.44	1.76658e+06	1	1	0	1	1	2	2	3	0	1	2	0	4	1	0	19	19
Sweetfish	Pecoglossus altivelis	Osmeriformes	TGD	ZPA	47484	51.45	2.44305e+06	1	1	1	0	1	1	1	2	0	2	1	0	3	1	1	16	16
Atlantic cod	Gadus morhua	Gadiformes	TGD	KGM	50564	45.74	2.3128e+06	1	1	0	1	0	0	1	4	0	3	0	0	0	1	0	12	12
Medaka	Orysias latipes	Beloniformes	TGD	LOL	42186	47.29	1.99498e+06	0	1	1	1	1	1	0	4	0	1	1	0	2	1	1	15	15
European perch	Perca fluviatilis	Perciformes	TGD	MPF	49204	39.37	1.93716e+06	1	1	1	1	1	1	1	3	0	2	2	0	2	0	1	17	17
